# Reversions mask the contribution of adaptive evolution in microbiomes

**DOI:** 10.1101/2023.09.14.557751

**Authors:** Paul A. Torrillo, Tami D. Lieberman

## Abstract

When examining bacterial genomes for evidence of past selection, the results obtained depend heavily on the mutational distance between chosen genomes. Even within a bacterial species, genomes separated by larger mutational distances exhibit stronger evidence of purifying selection as assessed by d_N_/d_S_, the normalized ratio of nonsynonymous to synonymous mutations. Here, we show that the classical interpretation of this scale-dependence, weak purifying selection, leads to problematic mutation accumulation when applied to available gut microbiome data. We propose an alternative, adaptive reversion model with exactly opposite implications for dynamical intuition and applications of d_N_/d_S_. Reversions that occur and sweep within-host populations are nearly guaranteed in microbiomes due to large population sizes, short generation times, and variable environments. Using analytical and simulation approaches, we show that adaptive reversion can explain the d_N_/d_S_ decay given only dozens of locally-fluctuating selective pressures, which is realistic in the context of *Bacteroides* genomes. The success of the adaptive reversion model argues for interpreting low values of d_N_/d_S_ obtained from long-time scales with caution, as they may emerge even when adaptive sweeps are frequent. Our work thus inverts the interpretation of an old observation in bacterial evolution, illustrates the potential of mutational reversions to shape genomic landscapes over time, and highlights the importance of studying bacterial genomic evolution on short time scales.
