## Supplementary Table 1 for "Reversions mask the contribution of adaptive evolution in microbiomes"

### Sheet: Sheet1
Enrichment of stop adjacent codon usage in specific gene categories of Bacteroides fragilis NCTC_9343, related to Figure 4c. Results display TTA/TCA enrichment for statistically significant categories of genes in B. fragilis NCTC_9343. Loci from these categories and mutated in Zhao & Lieberman et al (Table S7) are noted in column J.
COG Category	Cellular Location	TTA/TCA Codons	Serine/Leucine Codons	Observed TTA/TCA Usage	Expected TTA/TCA Usage	Percent Enrichment	Number of Proteins	P-Value of TTA/TCA Usage Enrichment (One Propoportion Z-Test Bonferoni Corrected)	Loci in Category from Zhao and Lieberman et al	P-Value for Observing Amount of Adaptations in this Category (Null Binomial Distribution)
Cell wall/membrane/envelope biogenesis	Cytoplasmic	1341	7054	0.190105	0.132315	43.6761	129	2.30112e-45	CL4395*	N/A
Signal transduction mechanisms	Cytoplasmic	495	3185	0.155416	0.131829	17.8921	55	0.00124921
Transcription	Overall	1395	9488	0.147028	0.134393	9.40151	229	0.00462166
Transcription	Cytoplasmic	1077	7457	0.144428	0.132028	9.39184	177	0.0234145	BF1174	0.5132
Cell wall/membrane/envelope biogenesis	Overall	3576	24323	0.147021	0.134783	9.07988	385	3.42314e-07
Inorganic ion transport and metabolism	Outer Membrane	1670	11436	0.14603	0.134029	8.95427	77	0.00247667	BF0864, BF0893, BF1803, BF3581	0.000122
Overall (Assigned COG)	Overall	22506	166990	0.134775	0.134775	0	2583
Overall (Assigned COG and Cellular Location)	Overall	17852	134861	0.132373	0.132373	0	2057	N/A
Defense mechanisms	Cytoplasmic Membrane	1037	8766	0.118298	0.132129	-10.4678	89	0.00196898	BF0188	0.298
Amino acid transport and metabolism	Cytoplasmic	877	7426	0.118099	0.132185	-10.6565	137	0.00507557
Inorganic ion transport and metabolism	Cytoplasmic Membrane	1056	9006	0.117255	0.131888	-11.0951	105	0.000608992
Coenzyme transport and metabolism	Overall	1194	10007	0.119316	0.134641	-11.3818	168	0.000106275
Coenzyme transport and metabolism	Cytoplasmic	789	6764	0.116647	0.132101	-11.6987	130	0.00261382
Intracellular trafficking, secretion, and vesicular transport	Overall	712	6150	0.115772	0.134836	-14.1387	89	0.00018029
*This gene is not actually in reference genome NCTC_9343, but is called as a cytoplasmic glycosyltransferases which should fall in this category.
